# Cryo-ET reveals the *in situ* architecture of the polar tube invasion apparatus from microsporidian parasites

**DOI:** 10.1101/2024.07.13.603322

**Authors:** Mahrukh Usmani, Nicolas Coudray, Margot Riggi, Rishwanth Raghu, Harshita Ramchandani, Daija Bobe, Mykhailo Kopylov, Ellen D. Zhong, Janet H. Iwasa, Damian C. Ekiert, Gira Bhabha

**Affiliations:** Department of Biology, Johns Hopkins University, Baltimore, MD, USA; Vilcek Institute of Graduate Biomedical Sciences, NYU School of Medicine, New York, NY, USA; Applied Bioinformatics Laboratories, Department of Medicine, NYU School of Medicine, New York, NY, USA; Department of Biochemistry, University of Utah, Salt Lake City, UT, USA; Department of Computer Science, Princeton University, Princeton, NJ, USA; Simons Electron Microscopy Center, New York Structural Biology Center, New York, NY, USA

**Author notes:** equal contribution (Mahrukh Usmani, Nicolas Coudray). corresponding author. (G.B.); (D.C.E.).

## Abstract

Microsporidia are divergent fungal pathogens that employ a harpoon-like apparatus called the polar tube (PT) to invade host cells. The PT architecture and its association with neighboring organelles remain poorly understood. Here, we use cryo-electron tomography to investigate the structural cell biology of the PT in dormant spores from the human-infecting microsporidian species, *Encephalitozoon intestinalis*. Segmentation and subtomogram averaging of the PT reveal at least four layers: two protein-based layers surrounded by a membrane, and filled with a dense core. Regularly spaced protein filaments form the structural skeleton of the PT. Combining cryo-electron tomography with cellular modeling, we propose a model for the 3-dimensional organization of the polaroplast, an organelle that is continuous with the membrane layer that envelops the PT. Our results reveal the ultrastructure of the microsporidian invasion apparatus *in situ*, laying the foundation for understanding infection mechanisms.
