## Supplementary Table 2 for "Cryo-ET reveals the *in situ* architecture of the polar tube invasion apparatus from microsporidian parasites"

### Sheet: Overall Measures_EInstes
Tomogram I.D:	species	Dataset	Used for analysis (yes/no)	estimated endospore thickness (nm)	Cell Envelope Ruffling	putative mitosomes visible?	Vacuole present?	M-layer diameter (nm)	OF-layer diameter (nm)	Figure Reference
1	E intestinalis	Dataset 1	yes	85	yes	no	no	110	85	Extended Data Fig. 3
2	E intestinalis	Dataset 1	yes	70	slight	no	no	110	85
3	E intestinalis	Dataset 2	yes	55	yes	no	no	125	95	Extended Data Fig. 4a, Fig. 5b, Extended Data Fig. 9, Extended Data Fig. 10
4	E intestinalis	Dataset 2	yes	90	yes	yes	no	115	95	Extended Data Fig. 1d, e, Extended Data Fig. 4b, Extended Data Fig. 5c, Extended Data Fig. 9, Extended Data Fig. 10
5	E intestinalis	Dataset 2	yes	55	yes	no	no	n.d.	n.d.
6	E intestinalis	Dataset 2	yes	110	yes	no	no	n.d.	n.d.
7	E intestinalis	Dataset 2	yes	75	no	no	no	n.d.	n.d.
8	E intestinalis	Dataset 2	yes	105	yes	no	no	120	95
9	E intestinalis	Dataset 2	yes	65	no	no	no	n.d.	n.d.
10	E intestinalis	Dataset 3	yes	65	yes	no	no	125	90
11	E intestinalis	Dataset 3	yes	60	yes	no	no	115	87.4
12	E intestinalis	Dataset 3	yes	90	no	no	no	n.d.	95
13	E intestinalis	Dataset 3	yes	70	no	no	no	n.d.	n.d.
14	E intestinalis	Dataset 3	yes	45	no	yes	no	100	n.d.	Extended Data Fig. 10
15	E intestinalis	Dataset 3	yes	55	yes	no	no	115	95	Fig. 1f, Fig. 2a, Extended Data Fig. 4a, Fig. 4b, Extended Data Fig. 5b, Extended Data Fig. 9, Extended Data Fig. 10
16	E intestinalis	Dataset 3	yes	50	no	no	no	n.d.	n.d.	Extended Data Fig. 9
17	E intestinalis	Dataset 3	yes	50	yes	no	no	n.d.	n.d.
18	E intestinalis	Dataset 3	yes	65	yes	no	no	n.d.	n.d.
19	E intestinalis	Dataset 3	yes	65	yes	no	no	125	n.d.
20	E intestinalis	Dataset 3	yes	55	yes	no	no	120	105
21	E intestinalis	Dataset 3	yes	60	yes	no	no	120	n.d.
22	E intestinalis	Dataset 3	yes	45	no	no	yes	95	n.d.
23	E intestinalis	Dataset 3	yes	60	yes	no	no	n.d.	n.d.
24	E intestinalis	Dataset 3	yes	60	no	no	no	95	n.d.
25	E intestinalis	Dataset 3	yes	80	yes	yes	no	115	85	Extended Data Fig. 3, Extended Data Fig. 9, Extended Data Fig. 10
26	E intestinalis	Dataset 3	yes	45	no	no	yes	n.d.	n.d.
27	E intestinalis	Dataset 3	yes	65	no	no	no	n.d.	n.d.
28	E intestinalis	Dataset 3	yes	65	yes	no	no	120	95	Extended Data Fig. 9
29	E intestinalis	Dataset 3	yes	75	yes	no	no	120	85
30	E intestinalis	Dataset 3	yes	60	no	no	vacuolor looking structure with PT inside	130	n.d.
31	E intestinalis	Dataset 3	yes	90	yes	no	no	115	n.d.
32	E intestinalis	Dataset 3	yes	55	yes	no	no	120	90	Extended Data Fig. 6d
33	E intestinalis	Dataset 3	yes	75	yes	no	no	n.d.	n.d.
34	E intestinalis	Dataset 3	yes	55	yes	no	no	120	n.d.
35	E intestinalis	Dataset 3	yes	40	slight	no	Yes	n.d.	n.d.
36	E intestinalis	Dataset 3	yes	75	no	no	no	95	n.d.
37	E intestinalis	Dataset 3	yes	55	no	no	no	115	n.d.	Extended Data Fig. 9
38	E intestinalis	Dataset 3	yes	65	yes	no	no	120	n.d.	Extended Data Fig. 1f
39	E intestinalis	Dataset 3	yes	55	yes	no	no	n.d.	n.d.
40	E intestinalis	Dataset 3	yes	55	no	no	Yes	110	n.d.	Extended Data Fig. 4b
41	E intestinalis	Dataset 3	yes	50	no	yes	Yes	100	80
42	E intestinalis	Dataset 3	yes	60	yes	no	no	n.d.	n.d.
43	E intestinalis	Dataset 3	yes	70	yes	yes	no	110	n.d.
44	E intestinalis	Dataset 3	yes	70	yes	no	no	n.d.	n.d.
45	E intestinalis	Dataset 3	yes	55	slight	no	no	115	95
46	E intestinalis	Dataset 3	yes	105	yes	no	no	130	n.d.	Fig. 2e, Extended Data Fig. 9, Extended Data Fig. 10
47	E intestinalis	Dataset 3	yes	60	slight	no	Yes	125	95	Extended Data Fig. 5d, Extended Data Fig. 6c
48	E intestinalis	Dataset 3	no	n.d.	n.d.	n.d.	n.d.	n.d.	n.d.	Extended Data Fig. 5a
49	E intestinalis	Dataset 3	yes	55	no	no	no	n.d.	n.d.	Extended Data Fig. 9
50	E intestinalis	Dataset 3	yes	55	yes	no	no	115	100	Extended Data Fig. 5a
51	E intestinalis	Dataset 3	yes	70	yes	no	no	110	n.d.	Extended Data Fig. 10
52	E intestinalis	Dataset 3	yes	65	yes	no	no	110	87.7
53	E intestinalis	Dataset 3	yes	65	no	no	no	95	n.d.
54	E intestinalis	Dataset 3	yes	40	no	no	no	100	n.d.
55	E intestinalis	Dataset 3	yes	50	no	no	no	120	94.7
56	E intestinalis	Dataset 3	yes	45	slight	no	Yes	n.d.	90
57	E intestinalis	Dataset 3	yes	45	no	no	Yes	115	n.d.
58	E intestinalis	Dataset 3	yes	50	no	no	no	110	92.1
59	E intestinalis	Dataset 3	no	n.d.	n.d.	n.d.	n.d.	n.d.	n.d.
60	E intestinalis	Dataset 3	yes	70	no	no	no	115	95	Fig. 4c, Extended Data Fig. 9, Extended Data Fig. 10
61	E intestinalis	Dataset 3	yes	n.d.	yes	no	no	n.d.	n.d.
62	E intestinalis	Dataset 3	yes	50	slight	no	no	n.d.	n.d.
63	E intestinalis	Dataset 3	yes	105	yes	no	Yes	120	n.d.
64	E intestinalis	Dataset 3	yes	45	yes	no	no	125	90
65	E intestinalis	Dataset 3	yes	85	yes	no	no	n.d.	n.d.
66	E intestinalis	Dataset 3	yes	80	no	no	no	105	n.d.
67	E intestinalis	Dataset 3	yes	55	no	yes	no	105	n.d.
68	E intestinalis	Dataset 3	yes	110	no	no	no	120	94.3
69	E intestinalis	Dataset 3	yes	115	slight	no	no	125	95	Fig. 1l, Extended Data Fig. 5a
70	E intestinalis	Dataset 3	yes	55	no	no	Yes - PT coils inside	120	95	Extended Data Fig. 6d
71	E intestinalis	Dataset 3	no	n.d.	n.d.	n.d.	n.d.	n.d.	n.d.
72	E intestinalis	Dataset 3	yes	80	yes	no	no	120	90
73	E intestinalis	Dataset 3	yes	65	yes	no	no	125	n.d.
74	E intestinalis	Dataset 3	no	n.d.	n.d.	n.d.	n.d.	n.d.	n.d.
75	E intestinalis	Dataset 3	no	n.d.	n.d.	n.d.	n.d.	n.d.	n.d.
76	E intestinalis	Dataset 3	yes	90	yes	no	no	120	90
77	E intestinalis	Dataset 3	yes	75	yes	no	no	n.d.	n.d.
78	E intestinalis	Dataset 3	yes	85	yes	no	no	120	90
79	E intestinalis	Dataset 3	yes	55	yes	no	no	115	95	Fig. 1i, Extended Data Fig. 9, Extended Data Fig. 10
80	E intestinalis	Dataset 3	yes	45	no	no	no	n.d.	95
81	E intestinalis	Dataset 3	no	n.d.	n.d.	n.d.	n.d.	n.d.	n.d.
82	E intestinalis	Dataset 3	yes	70	yes	no	no	n.d.	n.d.
83	E intestinalis	Dataset 3	no	n.d.	n.d.	n.d.	n.d.	n.d.	n.d.
84	E intestinalis	Dataset 3	yes	115	yes	no	no	120	85
85	E intestinalis	Dataset 3	yes	60	no	no	Yes	105	90
86	E intestinalis	Dataset 3	no	n.d.	n.d.	n.d.	n.d.	n.d.	n.d.
87	E intestinalis	Dataset 3	yes	115	yes	no	no	115	100	Extended Data Fig. 5e, Extended Data Fig. 10
88	E intestinalis	Dataset 3	yes	60	yes	no	no	n.d.	n.d.
89	E intestinalis	Dataset 3	yes	50	yes	no	no	n.d.	n.d.
90	E intestinalis	Dataset 3	yes	70	yes	no	no	110	90	Extended Data Fig. 3, Extended Data Fig. 9, Extended Data Fig. 10
91	E intestinalis	Dataset 3	yes	100	slight	no	no	100	n.d.	Extended Data Fig. 4b
92	E intestinalis	Dataset 3	yes	50	yes	no	Yes - PT coils inside	n.d.	115
93	E intestinalis	Dataset 3	yes	55	yes	no	no	115	n.d.
94	E intestinalis	Dataset 3	yes	75	yes	no	no	115	90
95	E intestinalis	Dataset 3	no	n.d.	n.d.	n.d.	n.d.	n.d.	n.d.
96	E intestinalis	Dataset 3	no	n.d.	n.d.	n.d.	n.d.	n.d.	n.d.
97	E intestinalis	Dataset 3	no	n.d.	n.d.	n.d.	n.d.	n.d.	n.d.
98	E intestinalis	Dataset 3	no	n.d.	n.d.	n.d.	n.d.	n.d.	n.d.
99	E intestinalis	Dataset 3	no	n.d.	n.d.	n.d.	n.d.	n.d.	n.d.
100	E intestinalis	Dataset 3	yes	50	slight	no	no	n.d.	n.d.
101	E intestinalis	Dataset 3	yes	85	yes	no	no	n.d.	n.d.
102	E intestinalis	Dataset 3	yes	60	yes	no	no	n.d.	n.d.
103	E intestinalis	Dataset 3	yes	55	slight	no	no	n.d.	n.d.
104	E hellem	dataset 4	no	n.d.	n.d.	n.d.	n.d.	n.d.	n.d.
105	E hellem	dataset 4	yes	88.1	n.d.	no	n.d.	n.d.	n.d.
106	E hellem	dataset 4	yes	25.1	n.d.	no	n.d.	n.d.	n.d.
107	E hellem	dataset 4	yes	86.1	yes	no	n.d.	n.d.	n.d.
108	E hellem	dataset 4	yes	55.4	yes	no	n.d.	118.8	93.9
109	E hellem	dataset 4	yes	104.7	slight	no	n.d.	109.9	92	Extended Data Fig. 2a, Fig. 5a
110	E hellem	dataset 4	yes	66.7	yes	no	n.d.	126.1	95.2	Extended Data Fig. 2c
111	E hellem	dataset 4	yes	49.1	yes	no	n.d.	107.9	n.d.
112	E hellem	dataset 4	yes	47	yes	no	n.d.	122.7	99.4	Extended Data Fig. 2b
113	E hellem	dataset 4	yes	55.9	yes	no	n.d.	134.1	n.d.
114	E intestinalis	dataset 1	no	n.d.	n.d.	n.d.	n.d.	n.d.	n.d.
115	E intestinalis	dataset 1	no	n.d.	n.d.	n.d.	n.d.	n.d.	n.d.
116	E intestinalis	dataset 1	no	n.d.	n.d.	n.d.	n.d.	n.d.	n.d.
117	E intestinalis	dataset 1	no	n.d.	n.d.	n.d.	n.d.	n.d.	n.d.
118	E intestinalis	dataset 1	no	n.d.	n.d.	n.d.	n.d.	n.d.	n.d.
119	E intestinalis	dataset 1	no	n.d.	n.d.	n.d.	n.d.	n.d.	n.d.
120	E intestinalis	dataset 1	yes	65	no	no	no	95	n.d.
121	E intestinalis	dataset 1	no	n.d.	n.d.	n.d.	n.d.	n.d.	n.d.
122	E intestinalis	dataset 1	yes	55	no	no	no	n.d.	n.d.
123	E intestinalis	dataset 1	yes	75	no	no	no	90	n.d.
124	E intestinalis	dataset 1	no	n.d.	n.d.	n.d.	n.d.	n.d.	n.d.
125	E intestinalis	dataset 1	no	n.d.	n.d.	n.d.	n.d.	n.d.	n.d.
126	E intestinalis	dataset 1	yes	75	no	no	no	95	n.d.
127	E intestinalis	dataset 1	yes	75	no	no	no	110	n.d.
128	E intestinalis	dataset 1	no	n.d.	n.d.	n.d.	n.d.	n.d.	n.d.
129	E intestinalis	dataset 1	no	n.d.	n.d.	n.d.	n.d.	n.d.	n.d.
130	E intestinalis	dataset 1	yes	70	slight	no	no	n.d.	n.d.
131	E intestinalis	dataset 1	yes	55	slight	no	no	n.d.	n.d.
132	E intestinalis	dataset 1	yes	65	slight	no	no	90	n.d.
133	E intestinalis	dataset 1	yes	80	slight	no	no	n.d.	n.d.
134	E intestinalis	dataset 1	no	n.d.	n.d.	n.d.	n.d.	n.d.	n.d.
135	E intestinalis	dataset 1	yes	65	no	no	no	n.d.	n.d.
136	E intestinalis	dataset 1	yes	65	slight	no	no	95	n.d.
137	E intestinalis	dataset 1	yes	65	no	no	no	n.d.	n.d.
138	E intestinalis	dataset 1	yes	65	slight	no	no	n.d.	n.d.	Fig. 2c
139	E intestinalis	dataset 1	no	n.d.	n.d.	n.d.	n.d.	n.d.	n.d.
140	E intestinalis	dataset 1	yes	70	slight	no	no	70	n.d.
141	E intestinalis	dataset 1	yes	65	no	no	no	n.d.	n.d.
142	E intestinalis	dataset 1	no	n.d.	n.d.	n.d.	n.d.	n.d.	n.d.
143	E intestinalis	dataset 1	yes	60	no	no	no	n.d.	n.d.
144	E intestinalis	dataset 1	yes	70	no	no	no	n.d.	n.d.
145	E intestinalis	dataset 2	yes	65	slight	no	no	115	n.d.
146	E intestinalis	dataset 2	yes	70	no	no	no	90	n.d.
147	E intestinalis	dataset 2	no	n.d.	n.d.	n.d.	n.d.	n.d.	n.d.
148	E intestinalis	dataset 2	no	n.d.	n.d.	n.d.	n.d.	n.d.	n.d.
149	E intestinalis	dataset 2	yes	65	no	no	no	85	n.d.
150	E intestinalis	dataset 2	yes	65	no	no	no	90	n.d.
151	E intestinalis	dataset 2	no	n.d.	n.d.	n.d.	n.d.	n.d.	n.d.
152	E intestinalis	dataset 2	no	n.d.	n.d.	n.d.	n.d.	n.d.	n.d.
153	E intestinalis	dataset 2	no	n.d.	n.d.	n.d.	n.d.	n.d.	n.d.
154	E intestinalis	dataset 2	no	n.d.	n.d.	n.d.	n.d.	n.d.	n.d.
155	E intestinalis	dataset 2	no	n.d.	n.d.	n.d.	n.d.	n.d.	n.d.
156	E intestinalis	dataset 2	yes	70	no	no	no	85	n.d.	Extended Data Fig. 1b, c
157	E intestinalis	dataset 2	yes	80	no	no	no	n.d.	n.d.
158	E intestinalis	dataset 2	yes	70	slight	no	no	90	n.d.
159	E intestinalis	dataset 2	no	n.d.	n.d.	n.d.	n.d.	n.d.	n.d.
160	E intestinalis	dataset 2	yes	65	no	no	no	95	n.d.
161	E intestinalis	dataset 2	yes	75	no	no	no	85	n.d.
162	E intestinalis	dataset 2	no	n.d.	n.d.	n.d.	n.d.	n.d.	n.d.
163	E intestinalis	dataset 2	no	n.d.	n.d.	n.d.	n.d.	n.d.	n.d.
164	E intestinalis	dataset 2	no	n.d.	n.d.	n.d.	n.d.	n.d.	n.d.
165	E intestinalis	dataset 2	no	n.d.	n.d.	n.d.	n.d.	n.d.	n.d.
166	E intestinalis	dataset 2	no	n.d.	n.d.	n.d.	n.d.	n.d.	n.d.
167	E intestinalis	dataset 2	yes	65	no	no	no	90	n.d.
168	E intestinalis	dataset 2	yes	70	slight	no	yes	n.d.	n.d.
169	E intestinalis	dataset 2	yes	70	no	no	no	90	n.d.
170	E intestinalis	dataset 2	yes	70	no	no	no	90	n.d.
171	E intestinalis	dataset 2	yes	80	slight	no	no	n.d.	n.d.
172	E intestinalis	dataset 2	yes	65	no	no	no	90	n.d.
173	E intestinalis	dataset 2	no	n.d.	n.d.	n.d.	n.d.	n.d.	n.d.
174	E intestinalis	dataset 2	yes	75	slight	no	no	n.d.	n.d.
175	E intestinalis	dataset 2	yes	65	yes	no	maybe	n.d.	n.d.
176	E intestinalis	dataset 2	yes	75	no	no	no	n.d.	n.d.
177	E intestinalis	dataset 2	yes	75	no	no	no	95	n.d.
178	E intestinalis	dataset 2	yes	75	no	no	no	n.d.	n.d.
179	E intestinalis	dataset 2	yes	90	no	no	no	n.d.	n.d.
180	E intestinalis	dataset 2	yes	70	slight	no	maybe	95	n.d.
181	E intestinalis	dataset 2	yes	70	no	no	no	110	n.d.
182	E intestinalis	dataset 2	no	n.d.	n.d.	n.d.	n.d.	n.d.	n.d.
183	E intestinalis	dataset 2	yes	85	no	no	no	95	n.d.
184	E intestinalis	dataset 2	yes	50	yes	no	yes	n.d.	90
185	E intestinalis	dataset 2	yes	70	no	no	maybe	n.d.	n.d.
186	E intestinalis	dataset 2	no	n.d.	n.d.	n.d.	n.d.	n.d.	n.d.
187	E intestinalis	dataset 2	yes	75	no	no	no	n.d.	n.d.
188	E intestinalis	dataset 2	no	n.d.	n.d.	n.d.	n.d.	n.d.	n.d.
189	E intestinalis	dataset 2	no	n.d.	n.d.	n.d.	n.d.	n.d.	n.d.
190	E intestinalis	dataset 2	yes	65	slight	no	no	95	n.d.
191	E intestinalis	dataset 2	yes	60	no	no	maybe	95	n.d.
192	E intestinalis	dataset 2	no	n.d.	n.d.	n.d.	n.d.	n.d.	n.d.
193	E intestinalis	dataset 2	no	n.d.	n.d.	n.d.	n.d.	n.d.	n.d.
194	E intestinalis	dataset 2	yes	85	no	no	no	n.d.	n.d.
195	E intestinalis	dataset 2	no	n.d.	n.d.	n.d.	n.d.	n.d.	n.d.
196	E hellem	dataset 4	no	129.9	n.d.	no	n.d.	103.2	n.d.
197	E hellem	dataset 4	no	n.d.	n.d.	no	n.d.	104.3	n.d.
